# *Streptococcus pyogenes* nuclease A interferes with host complement functions

**DOI:** 10.1101/2025.08.25.672074

**Authors:** Isabella A. Bennig, Joel Ströbaek, Rafael Mamede, Ariane Neumann, Ana Friães, Mario Ramirez, Michael Hall, Mattias Collin, Lars Malmström, Simon Ekström, Inga-Maria Frick, Lars Björck, Lotta J. Happonen

## Abstract

Bacterial pathogens deploy diverse virulence factors to subvert host immunity, yet the molecular details of these interactions often remain unresolved. Here, we investigate the structure and host interactome of the *Streptococcus pyogenes* nuclease A (SpnA). We characterized the structure and dynamics of SpnA using hydrogen-deuterium exchange mass spectrometry and single-particle electron cryo microscopy, yielding the first structural insights to this protein. This allowed us to identify an additional oligonucleotide-binding domain whose flexible structure may play an important function in the nucleolytic activity of SpnA. Affinity-pulldown mass spectrometry identified the complement system membrane attack complex C5b67 components as key interactors in human plasma. Cross-linking mass spectrometry combined with integrative modeling identified the direct binding interfaces between SpnA and C5b67. These interfaces are highly conserved among genetically diverse *S. pyogenes* strains. The interaction between SpnA and C5b67 is suggested to prevent the assembly of a functional membrane attack complex. Taken together, our findings uncover a novel function of SpnA in complement inhibition and identifies new potential targets to prevent and treat *S. pyogenes* infections.
