## Supplemental table 1 for "*Streptococcus pyogenes* nuclease A interferes with host complement functions"

Supplemental Table 1. Residues at the SpnA dimer interface as determined by SpotOn analysis 33,34.
	Nullspots chain A			Nullspots chain B
Residue Index	Residue Name	Residue Chain	Residue Index	Residue Name	Residue Chain
245	GLY	A	245	GLY	B
246	HIS	A	246	HIS	B
255	GLN	A	255	GLN	B
256	LYS	A	256	LYS	B
257	ASP	A	257	ASP	B
258	LEU	A	258	LEU	B
288	GLU	A	288	GLU	B
291	ILE	A	291	ILE	B
292	HIS	A	292	HIS	B
295	ASN	A	295	ASN	B
331	LYS	A	331	LYS	B
332	LYS	A	332	LYS	B
333	LEU	A	333	LEU	B
334	GLY	A	334	GLY	B
